# Electrostatic changes enabled the diversification of an exocyst subunit via protein complex escape

**DOI:** 10.1101/2024.08.26.609756

**Authors:** Juan Carlos De la Concepcion, Héloïse Duverge, Yoonwoo Kim, Jose Julian, Haonan D. Xu, Sara Ait Ikene, Anita Bianchi, Nenad Grujic, Ranjith K. Papareddy, Irina Grishkovskaya, David Haselbach, David H. Murray, Marion Clavel, Nicholas A. T. Irwin, Yasin Dagdas

**Affiliations:** Gregor Mendel Institute, Austrian Academy of Sciences, Vienna BioCenter, Vienna, Austria; Department of Applied Genetics and Cell Biology, Institute of Molecular Plant Biology, Boku University; Vienna, 1190, Austria; Division of Molecular Cell and Developmental Biology, School of Life Sciences, University of Dundee, Dow Street, Dundee DD1 5EH, UK; Research Institute of Molecular Pathology, Vienna BioCenter, Vienna, Austria; Max-Planck-Institut für Molekulare Pflanzenphysiologie, Potsdam-Golm, Germany

## Abstract

The evolution of cellular complexity hinges on the capacity of multimeric protein complexes to diversify without compromising their ancestral functions. A central question is how individual subunits within these complexes can evolve novel functions while maintaining the integrity of the original assembly. Here, we explore this question by tracing the evolutionary trajectory of the plant exocyst, an octameric complex essential for exocytosis in eukaryotes. Remarkably, the Exo70 subunit underwent dramatic expansion and functional divergence in plants. We demonstrate that electrostatic alterations in the N-terminal region of the Exo70 subunit precipitated its dissociation from the exocyst complex. This release mitigated paralog interference, thereby facilitating the subunit’s extensive functional co-option. Our findings reveal a nuanced mechanism by which a protein subunit, ancestrally constrained within a multimeric complex, can escape those constraints and evolve novel functions, shedding light on the molecular underpinnings of cellular innovation.

**One-Sentence Summary:** Evolutionary diversification of an exocyst subunit is driven by electrostatic shifts that dissociates it from the ancestral complex.
