## Supplemental Datasets 1-3 for "Electrostatic changes enabled the diversification of an exocyst subunit via protein complex escape": Table S1 Plant lines generated in this study.xlsx

### Sheet: Sheet1
	Marchantia polymorpha lines used in this study.
	Name	Accession Number	Transformed construct	Background	Source or reference
	Takaragaike-1 (Tak-1)
	GFP		EF1a::GFP::NOS CsR in pMpGWB303	Takaragaike-1 (Tak-1)	This study
	MpSEC6:Clover	MP1G20220	EF1a::MpSEC6:Clover::NOS HygR in pGGsun	Takaragaike-1 (Tak-1)	This study
	MpExo84:Clover	MP4G08180	EF1a::MpExo84:Clover::NOS HygR in pGGsun	Takaragaike-1 (Tak-1)	This study
	MpExo84:mScarlet (MpSEC6:Clover)	MP4G08180	EF1a::MpExo84:mScarlet::NOS CsR in pGGsun	Takaragaike-1 (Tak-1)	This study
	MpExo70I:Clover	MP5G19550	EF1a::MpExo70I:Clover::NOS HygR in pGGsun	Takaragaike-1 (Tak-1)	This study
	MpExo70II:Clover	MP1G14780	EF1a::MpExo70II:Clover::NOS HygR in pGGsun	Takaragaike-1 (Tak-1)	This study
	MpExo70III:Clover	MP1G02880	EF1a::MpExo70III:Clover::NOS HygR in pGGsun	Takaragaike-1 (Tak-1)	This study
	MpExo70I:mScarlet (MpSEC6:Clover)	MP5G19550	EF1a::MpExo70I:mScarlet::NOS CsR in pGGsun	Takaragaike-1 (Tak-1)	This study
	MpExo70II:mScarlet (MpSEC6:Clover)	MP1G14780	EF1a::MpExo70II:mScarlet::NOS CsR in pGGsun	Takaragaike-1 (Tak-1)	This study
	MpExo70III:mScarlet (MpSEC6:Clover)	MP1G02880	EF1a::MpExo70III:mScarlet::NOS CsR in pGGsun	Takaragaike-1 (Tak-1)	This study
	MpExo70I:mScarlet (MpExo84:Clover)	MP5G19550	EF1a::MpExo70I:mScarlet::NOS CsR in pGGsun	Takaragaike-1 (Tak-1)	This study
	MpExo70II:mScarlet (MpExo84:Clover)	MP1G14780	EF1a::MpExo70II:mScarlet::NOS CsR in pGGsun	Takaragaike-1 (Tak-1)	This study
	MpExo70III:mScarlet (MpExo84:Clover)	MP1G02880	EF1a::MpExo70III:mScarlet::NOS CsR in pGGsun	Takaragaike-1 (Tak-1)	This study
	MpExo70I:mScarlet (MpExo70II:Clover)	MP5G19550	EF1a::MpExo70I:mScarlet::NOS CsR in pGGsun	Takaragaike-1 (Tak-1)	This study
	MpExo70III:mScarlet (MpExo70I:Clover)	MP1G02880	EF1a::MpExo70III:mScarlet::NOS CsR in pGGsun	Takaragaike-1 (Tak-1)	This study
	MpExo70I Chimera 1:Clover	MP5G19550	EF1a::MpExo70I Chimera 1:Clover::NOS HygR in pGGsun	Takaragaike-1 (Tak-1)	This study
	MpExo70I Chimera 2:Clover	MP5G19550	EF1a::MpExo70I Chimera 2:Clover::NOS HygR in pGGsun	Takaragaike-1 (Tak-1)	This study
	MpExo70I Chimera 3:Clover	MP5G19550	EF1a::MpExo70I Chimera 3:Clover::NOS HygR in pGGsun	Takaragaike-1 (Tak-1)	This study
	MpExo70II Chimera 1:Clover	MP1G14780	EF1a::MpExo70II Chimera 1:Clover::NOS HygR in pGGsun	Takaragaike-1 (Tak-1)	This study
	MpExo70II Chimera 2:Clover	MP1G14780	EF1a::MpExo70II Chimera 2:Clover::NOS HygR in pGGsun	Takaragaike-1 (Tak-1)	This study
	MpExo70II Chimera 3:Clover	MP1G14780	EF1a::MpExo70II Chimera 3:Clover::NOS HygR in pGGsun	Takaragaike-1 (Tak-1)	This study
	MpExo70I Chimera 1:mScarlet (MpExo84:Clover)	MP5G19550	EF1a::MpExo70I Chimera 1:mScarlet::NOS CsR in pGGsun	Takaragaike-1 (Tak-1)	This study
	MpExo70II Chimera 1:mScarlet (MpExo84:Clover)	MP1G14780	EF1a::MpExo70II Chimera 1:mScarlet::NOS CsR in pGGsun	Takaragaike-1 (Tak-1)	This study
	MpExo84:mScarlet (MpExo70I Chimera 1:Clover)	MP4G08180	EF1a::MpExo84:mScarlet::NOS CsR in pGGsun	Takaragaike-1 (Tak-1)	This study
	MpExo84:mScarlet (MpExo70II Chimera 1:Clover)	MP4G08180	EF1a::MpExo84:mScarlet::NOS CsR in pGGsun	Takaragaike-1 (Tak-1)	This study
	MpExo70I-a1MpExo70II chimera:Clover	MP5G19550	EF1a::MpExo70I-a1MpExo70II chimera::NOS HygR in pGGsun	Takaragaike-1 (Tak-1)	This study
	MpExo70II-a1MpExo70I chimera:Clover	MP1G14780	EF1a::MpExo70II-a1MpExo70I chimera::NOS HygR in pGGsun	Takaragaike-1 (Tak-1)	This study
	MpExo70I 6RE:mScarlet (MpExo84:Clover)	MP5G19550	EF1a::MpExo70I 6RE:mScarlet::NOS CsR in pGGsun	Takaragaike-1 (Tak-1)	This study
	MpExo70II 9ER:mScarlet (MpExo84:Clover)	MP1G14780	EF1a::MpExo70II 9ER:mScarlet::NOS CsR in pGGsun	Takaragaike-1 (Tak-1)	This study
	MpExo70I 6RA:Clover	MP5G19550	EF1a::MpExo70I 6RA:Clover::NOS HygR in pGGsun	Takaragaike-1 (Tak-1)	This study
	MpExo70I 6RK:Clover	MP5G19550	EF1a::MpExo70I 6RK:Clover::NOS HygR in pGGsun	Takaragaike-1 (Tak-1)	This study
	Arabidopsis thaliana lines used in this study.
	Name	Accession number	Transformed construct	Background	Source of reference
	Columbia (Col-0)
	AtExo70A1:GFP	AT5G03540	RPS5a::AtExo70A1:GFP::RBCS HygR in pGGsun	Columbia (Col-0)	This study
	AtExo70B1:GFP	AT5G58430	RPS5a::AtExo70B1:GFP::RBCS HygR in pGGsun	Columbia (Col-0)	This study
	AtExo70B2:GFP	AT1G07000	RPS5a::AtExo70B2:GFP::RBCS HygR in pGGsun	Columbia (Col-0)	This study
	AtExo70C2:GFP	AT5G13990	RPS5a::AtExo70C2:GFP::RBCS HygR in pGGsun	Columbia (Col-0)	This study
	AtExo70D2:GFP	AT1G54090	RPS5a::AtExo70D2:GFP::RBCS HygR in pGGsun	Columbia (Col-0)	This study
	AtExo70D3:GFP	AT3G14090	RPS5a::AtExo70D3:GFP::RBCS HygR in pGGsun	Columbia (Col-0)	This study
	AtExo70E2:GFP	AT5G61010	RPS5a::AtExo70E2:GFP::RBCS HygR in pGGsun	Columbia (Col-0)	This study
	AtExo70F1:GFP	AT5G50380	RPS5a::AtExo70F1:GFP::RBCS HygR in pGGsun	Columbia (Col-0)	This study
	AtExo70G1:GFP	AT4G31540	RPS5a::AtExo70G1:GFP::RBCS HygR in pGGsun	Columbia (Col-0)	This study
	AtExo70H1:GFP	AT3G55150	RPS5a::AtExo70H1:GFP::RBCS HygR in pGGsun	Columbia (Col-0)	This study
	AtExo70H7:GFP	AT5G59730	RPS5a::AtExo70H7:GFP::RBCS HygR in pGGsun	Columbia (Col-0)	This study
	CASP1:GFP	AT2G36100		exo70a1-1 (SALK_014826)	Kalmbach et al. 2017
	AtExo70A1:mScarlet (CASP1:GFP)	AT5G03540	RPS5a::AtExo70A1:mScarlet::RBCS AlliYFP in pGGsun	exo70a1-1 (SALK_014826)	This study
	MpExo70I:mScarlet (CASP1:GFP)	MP5G19550	RPS5a::MpExo70I:mScarlet::RBCS AlliYFP in pGGsun	exo70a1-1 (SALK_014826)	This study
	MpExo70I KE:mScarlet (CASP1:GFP)	MP5G19550	RPS5a::MpExo70I KE:mScarlet::RBCS AlliYFP in pGGsun	exo70a1-1 (SALK_014826)	This study
	MpExo70II:mScarlet (CASP1:GFP)	MP1G14780	RPS5a::MpExo70II:mScarlet::RBCS AlliYFP in pGGsun	exo70a1-1 (SALK_014826)	This study
	MpExo70II KE:mScarlet (CASP1:GFP)	MP1G14780	RPS5a::MpExo70II KE:mScarlet::RBCS AlliYFP in pGGsun	exo70a1-1 (SALK_014826)	This study
